# Modeled Oxidative Lesions Remodel the ABCB1 Linker: A Hypothesis for Transporter Regulation

**DOI:** 10.64898/2026.10.10.758164

**Authors:** Mansoureh Hoseini, Hossein Abbasi

**Author notes:** Corresponding author. Corresponding Author’s Information: Hossein Abbasi.

## Abstract

Multidrug resistance mediated by P-glycoprotein (P-gp; ABCB1) remains a major barrier to chemotherapy. Cold atmospheric plasma (CAP) has increased drug responsiveness in resistant cancer models, but the molecular link between plasma-derived oxidative chemistry and ABCB1 regulation remains unresolved. We investigated whether site-specific oxidative lesions remodel the intrinsically disordered linker connecting nucleotide-binding domain 1 to transmembrane domain 2. Native-ensemble exposure analysis identified contrasting oxidation candidates: dynamically exposed Met653 and persistently exposed Trp698. Met653 oxidation to methionine sulfoxide and Trp698 oxidation to kynurenine were examined individually and together using a balanced 2×2 molecular-dynamics design with a mechanically tethered linker construct. Analyses integrated global descriptors, residue-resolved mobility, backbone order, native-state occupancies, projected breadth, and conformational switching.

Trp698→KYN produced the dominant response: all seven global descriptors shifted toward restriction, accompanied by distributed mobility changes, compaction, and increased intramolecular hydrogen bonding. In the radius-of-gyration/end-to-end-distance projection, compact-state occupancy increased from 46.9% to 99.7%, switching decreased from 6.50 to 0.07 transitions per 10 ns, and projected breadth contracted. Met653→SME produced weaker, heterogeneous effects, while the double-modified linker remained restricted but showed greater projected exchange than Trp698→KYN alone.

In this model, Trp698→KYN generated a compact, low-exchange projected ensemble in the tethered ABCB1 linker. These findings identify oxidation-site-specific linker remodeling as a candidate molecular intermediate that could influence linker-mediated domain coordination, while requiring experimental validation of lesion formation, transporter activity, and multidrug resistance outcomes.
