## Supplementary material for "Modeled Oxidative Lesions Remodel the ABCB1 Linker: A Hypothesis for Transporter Regulation": Source Data

# Source Data: Modeled Oxidative Lesions Remodel the ABCB1 Linker: A Hypothesis for Transporter Regulation
# Authors: Mansoureh Hoseini, Hossein Abbasi (corresponding: abbasi@aut.ac.ir)
# Preceding studies: [35] Hoseini & Abbasi, bioRxiv 2025.08.13.670033; [36] Hoseini & Abbasi, ChemRxiv 10.26434/chemrxiv.15010176
# 12 trajectories (2.4 us) are new to this study. Each block below reproduces one SI table (values as reported). Block header rows start with 'TABLE'.
TABLE S1_condition_means (10 data rows x 7 cols)
Descriptor	Native	Met653→SME	Trp698→KYN	Double	Unit	Role
Schlitter entropy	4708.6	4475	3890.8	4099.1	J mol⁻¹ K⁻¹	Primary
Covariance trace	319.6	247.6	143.8	151.7	nm²	Primary
Core Cα RMSF	1.085	0.943	0.692	0.726	nm	Primary
Effective spring constant	4.74	10.92	17.54	23.04	kJ mol⁻¹ nm⁻²	Primary
Core S²min	0.545	0.566	0.65	0.643	dimensionless	Primary
Persistence length	0.907	0.947	0.977	0.97	backbone bonds	Primary
Dihedral-transition count	13000	13189	10250	12271	count	Primary
Radius of gyration (R_g)	2.896	2.675	2.222	2.458	nm	Supporting
End-to-end distance	7.966	7.546	7.657	7.744	nm	Supporting
Intramolecular H-bond count	32.5	34.6	45.2	39.1	count	Supporting
TABLE S2_factorial_contrasts (28 data rows x 9 cols)
Descriptor	Contrast	Unit	Oriented observed effect	Oriented posterior mean (95% CrI)	Oriented g	P(direction)	Evidence	Deletion stability
Schlitter entropy	Met653→SME	J mol⁻¹ K⁻¹	233.7	+33.1 (-424.8 to +514.0)	0.62	0.547	Uncertain	89%	single stable
Schlitter entropy	Trp698→KYN	J mol⁻¹ K⁻¹	817.8	+432.0 (-79.6 to +966.9)	3	0.952	Strong	100%	single stable
Schlitter entropy	Double vs native	J mol⁻¹ K⁻¹	609.5	+304.4 (-214.8 to +872.5)	1.27	0.865	Exploratory	100%	single stable
Schlitter entropy	Met653 × Trp698 interaction	J mol⁻¹ K⁻¹	-441.9	-160.7 (-923.4 to +575.5)	-1.12	0.337	Uncertain	91%	single stable
Covariance trace	Met653→SME	nm²	72	+7.9 (-78.9 to +103.1)	0.97	0.554	Uncertain	100%	single stable
Covariance trace	Trp698→KYN	nm²	175.8	+85.5 (-14.9 to +196.2)	2.1	0.95	Strong	100%	single stable
Covariance trace	Double vs native	nm²	167.9	+80.6 (-22.0 to +195.6)	1.74	0.931	Supported	100%	single stable
Covariance trace	Met653 × Trp698 interaction	nm²	-79.9	-12.8 (-152.9 to +123.7)	-1.17	0.438	Uncertain	95%	single stable
Core Cα RMSF	Met653→SME	nm	0.142	+0.016 (-0.186 to +0.233)	1.01	0.554	Uncertain	100%	single stable
Core Cα RMSF	Trp698→KYN	nm	0.392	+0.196 (-0.036 to +0.451)	2.16	0.95	Strong	100%	single stable
Core Cα RMSF	Double vs native	nm	0.359	+0.183 (-0.053 to +0.446)	1.77	0.935	Supported	100%	single stable
Core Cα RMSF	Met653 × Trp698 interaction	nm	-0.175	-0.030 (-0.360 to +0.288)	-1.14	0.437	Uncertain	94%	single stable
Effective spring constant	Met653→SME	kJ mol⁻¹ nm⁻²	6.18	+1.62 (-7.99 to +11.19)	1.32	0.636	Uncertain	100%	single stable
Effective spring constant	Trp698→KYN	kJ mol⁻¹ nm⁻²	12.8	+6.60 (-3.62 to +17.14)	2.22	0.901	Supported	100%	single stable
Effective spring constant	Double vs native	kJ mol⁻¹ nm⁻²	18.29	+6.84 (-4.14 to +19.16)	1.28	0.889	Exploratory	100%	single stable
Effective spring constant	Met653 × Trp698 interaction	kJ mol⁻¹ nm⁻²	-0.68	-1.38 (-16.81 to +15.08)	-0.07	0.428	Uncertain	44%
Core S²min	Met653→SME	dimensionless	0.022	-0.003 (-0.086 to +0.077)	0.23	0.471	Uncertain	56%
Core S²min	Trp698→KYN	dimensionless	0.105	+0.049 (-0.027 to +0.130)	2.13	0.894	Exploratory	100%	single stable
Core S²min	Double vs native	dimensionless	0.098	+0.041 (-0.043 to +0.132)	1.11	0.828	Exploratory	100%	single stable
Core S²min	Met653 × Trp698 interaction	dimensionless	-0.029	-0.005 (-0.133 to +0.122)	-0.36	0.469	Uncertain	70%
Persistence length	Met653→SME	backbone bonds	0.04	+0.004 (-0.059 to +0.073)	0.53	0.539	Uncertain	78%	single stable
Persistence length	Trp698→KYN	backbone bonds	0.07	+0.028 (-0.036 to +0.098)	1.07	0.799	Exploratory	100%	single stable
Persistence length	Double vs native	backbone bonds	0.063	+0.021 (-0.047 to +0.094)	0.7	0.718	Uncertain	100%	single stable
Persistence length	Met653 × Trp698 interaction	backbone bonds	-0.047	-0.011 (-0.121 to +0.095)	-0.65	0.422	Uncertain	75%	single stable
Dihedral-transition count	Met653→SME	count	-189	-381 (-1988 to +1213)	-0.27	0.305	Uncertain	67%
Dihedral-transition count	Trp698→KYN	count	2750	+1617 (-293 to +3662)	1.7	0.952	Strong	100%	single stable
Dihedral-transition count	Double vs native	count	729	-28 (-1818 to +1930)	0.32	0.481	Uncertain	67%
Dihedral-transition count	Met653 × Trp698 interaction	count	-1832	-1263 (-4185 to +1652)	-1.07	0.195	Exploratory	94%	single stable
TABLE S3_RMSF_regions (14 data rows x 9 cols)
Contrast	Region	Direction	Oriented ΔRMSF (nm)	Oriented posterior mean (95% CrI)	Oriented g	P(direction)	Balanced stability	Evidence
Met653→SME	673–675	Restriction	0.226	+0.224 (-0.481 to +0.919)	0.96	0.833	100%	Exploratory
Met653→SME	684–692	Restriction	0.244	+0.242 (-0.372 to +0.830)	1.24	0.878	100%	Exploratory
Met653→SME	701–708	Restriction	0.353	+0.353 (-0.471 to +1.169)	1.3	0.891	100%	Exploratory
Trp698→KYN	630–649	Restriction	0.399	+0.397 (-0.343 to +1.141)	1.63	0.922	100%	Supported
Trp698→KYN	655–662	Restriction	0.396	+0.398 (-0.001 to +0.807)	2.88	0.975	100%	Strong
Trp698→KYN	675–694	Restriction	0.519	+0.514 (-0.247 to +1.259)	2.07	0.949	100%	Supported
Trp698→KYN	698–709	Restriction	0.435	+0.434 (-0.180 to +1.075)	2.08	0.949	100%	Supported
Double vs native	630–652	Restriction	0.383	+0.385 (-0.369 to +1.135)	1.53	0.911	100%	Supported
Double vs native	654–664	Restriction	0.403	+0.403 (+0.103 to +0.704)	4.07	0.986	100%	Strong
Double vs native	674–685	Restriction	0.5	+0.499 (-0.513 to +1.509)	1.4	0.911	100%	Supported
Double vs native	689–692	Restriction	0.229	+0.227 (-0.450 to +0.877)	1.03	0.848	100%	Exploratory
Double vs native	694–697	Restriction	0.162	+0.160 (-0.336 to +0.639)	1.02	0.841	100%	Exploratory
Double vs native	699–709	Restriction	0.465	+0.466 (-0.466 to +1.355)	1.51	0.916	100%	Supported
Met653 × Trp698 interaction	685–692	Antagonistic restriction	-0.523	-0.531 (-1.735 to +0.669)	-2.24	0.115	100%	Exploratory
TABLE S4A_consensus_regions (6 data rows x 8 cols)
Contrast	Region	Length	Direction	Mean RMSF g	Mean S²min g	Minimum RMSF P	Minimum S²min P
Met653→SME	673–674	2	Restriction	0.92	0.9	0.834	0.808
Trp698→KYN	635–643	9	Restriction	1.69	1.71	0.876	0.82
Trp698→KYN	676–682	7	Restriction	1.58	1.09	0.836	0.831
Double vs native	632–633	2	Restriction	1.78	2.45	0.93	0.922
Double vs native	646–648	3	Restriction	1.53	1.26	0.885	0.806
Double vs native	657–658	2	Restriction	1.37	1.05	0.88	0.844
TABLE S4B_Trp698_window (2 data rows x 8 cols)
Metric	Window	Direction	Oriented effect	Oriented g	95% CrI	P(restriction)	Evidence
Cα RMSF	TRP698-centered window	Restriction	0.17	0.94	-0.370 to +0.706	0.832	Exploratory
S²min	TRP698-centered window	Greater mobility / lower order	-0.042	-0.36	-0.386 to +0.298	0.341	Uncertain
TABLE S5_projected_occupancy (4 data rows x 7 cols)
Condition	Compact (%)	Intermediate (%)	Extended (%)	Switches per 10 ns		Low-ΔF area (nm²)
Native	46.85	42.81	10.34	6.5	163.09	1.717
Met653→SME	70.94	26.84	2.23	2.37	116.25	1.602
Trp698→KYN	99.72	0.27	0.01	0.07	63.5	0.804
Double-modified	91.72	7.62	0.67	1.93	86.13	1.209
TABLE S6_replica_projected (12 data rows x 8 cols)
Condition	Replica	Compact (%)	Intermediate (%)	Extended (%)	Switches per 10 ns	N_eff	Low-ΔF area (nm²)
Native	1	25.41	67.69	6.9	8.9	158.47	1.723
Native	2	52.13	38.91	8.96	6.1	169	1.832
Native	3	62.99	21.84	15.17	4.5	161.81	1.596
Met653→SME	1	18.17	76.98	4.85	5.1	181	2.612
Met653→SME	2	97.46	2.32	0.22	0.6	63.92	0.834
Met653→SME	3	97.18	1.21	1.61	1.4	103.83	1.36
Trp698→KYN	1	99.96	0.02	0.02	0	58.47	0.726
Trp698→KYN	2	99.21	0.78	0.01	0.2	77.86	0.961
Trp698→KYN	3	100	0	0	0	54.16	0.726
Double-modified	1	99.87	0.13	0	0	63.01	0.943
Double-modified	2	75.28	22.72	2	5.8	155.85	2.14
Double-modified	3	100	0	0	0	39.54	0.544
TABLE S7_landscape_treatment_control (18 data rows x 8 cols)
Contrast	Metric	Estimate	95% bootstrap CI	P(observed direction)	LOO sign stability	Evidence	Unit
Met653→SME − native	Compact occupancy	+24.09 pp	-25.06 to +63.05 pp	0.823	100%	Exploratory	fraction
Met653→SME − native	Intermediate occupancy	-15.98 pp	-56.52 to +30.26 pp	0.782	78%	Exploratory	fraction
Met653→SME − native	Extended occupancy	-8.12 pp	-12.88 to -3.82 pp	1	100%	Strong	fraction
Met653→SME − native	Switches per 10 ns	-4.13	-7.10 to -1.17	0.995	100%	Strong	transitions per 10 ns
Met653→SME − native	Low-ΔF area	-0.11	-0.85 to +0.86	0.638	44%	Uncertain	nm²
Met653→SME − native	N_eff	-46.84	-98.02 to +16.80	0.963	100%	Strong	effective bins
Trp698→KYN − native	Compact occupancy	+52.88 pp	+36.79 to +74.30 pp	1	100%	Strong	fraction
Trp698→KYN − native	Intermediate occupancy	-42.55 pp	-67.42 to -21.63 pp	1	100%	Strong	fraction
Trp698→KYN − native	Extended occupancy	-10.33 pp	-15.16 to -6.89 pp	1	100%	Strong	fraction
Trp698→KYN − native	Switches per 10 ns	-6.43	-8.83 to -4.45	1	100%	Strong	transitions per 10 ns
Trp698→KYN − native	Low-ΔF area	-0.91	-1.07 to -0.76	1	100%	Strong	nm²
Trp698→KYN − native	N_eff	-99.59	-111.00 to -86.34	1	100%	Strong	effective bins
Double-modified − native	Compact occupancy	+44.87 pp	+24.10 to +66.27 pp	1	100%	Strong	fraction
Double-modified − native	Intermediate occupancy	-35.20 pp	-60.03 to -12.34 pp	0.999	100%	Strong	fraction
Double-modified − native	Extended occupancy	-9.68 pp	-14.50 to -6.23 pp	1	100%	Strong	fraction
Double-modified − native	Switches per 10 ns	-4.57	-7.97 to -0.70	0.99	100%	Strong	transitions per 10 ns
Double-modified − native	Low-ΔF area	-0.51	-1.15 to +0.39	0.889	100%	Exploratory	nm²
Double-modified − native	N_eff	-76.96	-122.40 to -8.35	1	100%	Strong	effective bins
TABLE S8A_overlap_divergence (3 data rows x 3 cols)
Treatment	Two-dimensional overlap coefficient (95% CI)	Jensen–Shannon divergence, bits (95% CI)
Met653→SME	0.556 (0.252–0.647)	0.210 (0.141–0.580)
Trp698→KYN	0.195 (0.074–0.281)	0.661 (0.552–0.859)
Double-modified	0.457 (0.189–0.707)	0.305 (0.129–0.672)
TABLE S8B_halfwindow_occupancy (6 data rows x 6 cols)
Condition	Replica	Window	Compact (%)	Intermediate (%)	Extended (%)
Trp698→KYN	1	Early	100	0	0
Trp698→KYN	1	Late	99.92	0.04	0.04
Trp698→KYN	2	Early	98.44	1.54	0.02
Trp698→KYN	2	Late	99.98	0.02	0
Trp698→KYN	3	Early	100	0	0
Trp698→KYN	3	Late	100	0	0
